# Technology solutions for immune loci: integrated high-resolution KIR genotyping reveals allelic, structural, and KIR–HLA diversity across 24 human populations

**DOI:** 10.64898/2026.10.22.761185

**Authors:** Chul-Woo Pyo, Ruihan Wang, Alexander Thomas, Yue Song, Cory Friedman, Yunsik Ohm, Akiko Ishitani, Wyatt C Nelson, Daniel E Geraghty

## Abstract

High-resolution genotyping of killer cell immunoglobulin-like receptor (KIR) genes remains challenging because of extensive sequence homology, copy-number variation, and complex haplotype structures. Although KIR allelic variation influences receptor expression and function, routine typing has largely been limited to gene presence or absence. Here, we evaluated an integrated short-read sequencing system combining a four-reaction, two-stage multiplex PCR assay (ScisGo-KIR-v3), centralized cloud-based copy-aware allele analysis, and interactive genotype review. The system was applied to 2,298 individuals representing 24 populations from the 1000 Genomes Project, with matched high-resolution HLA class I genotypes. Independent validation against complete, phased PacBio KIR sequences from 48 samples demonstrated 98.6% automated copy-number concordance and 92.8% combined copy-number and allele concordance across 768 gene–sample comparisons. Following desktop review, all evaluated assignments were concordant with the reference sequences. In a separate comparison of four computational genotyping methods involving 311 shared samples, the automated Scisco pipeline showed the lowest overall mismatch with the four-method consensus (1.62%). Population analyses identified substantial allele diversity and distinct centromeric and telomeric haplotype-motif distributions. Although exact haplotype pairs were frequently ambiguous, structural assignments became increasingly resolvable at the motif level, and motif backgrounds exhibited characteristic allele compositions. Paired KIR and HLA analysis revealed inherited receptor-ligand configurations concealed by gene-content typing. Among 1,401 KIR3DL1/HLA-B Bw4 co-carriers, 57 lacked an allele annotated for ordinary surface expression, while 457 of 1,175 KIR2DS4 co-carriers of six specified HLA-C allotypes carried only truncated receptor forms. Allele-specific KIR2DL1 and KIR2DS5 classifications further distinguished receptor properties and published ligand-binding annotations that varied among populations. Although potential receptor-ligand repertoire composition differed across populations, analyses did not establish preferential KIR-HLA genetic association after accounting for population structure and multiple testing. Together, these findings demonstrate that integrated short-read KIR genotyping can provide scalable, high-resolution allele and copy-number information while explicitly retaining uncertainty in inferred haplotype structures. Compatibility with established HLA laboratory workflows provides a practical foundation for incorporating allele-resolved KIR analysis into immunogenetic research and future clinical investigations.
