## Supplementary material for "Technology solutions for immune loci: integrated high-resolution KIR genotyping reveals allelic, structural, and KIR–HLA diversity across 24 human populations": all supplementary files: TableS10_KIR_copy_number_lookup.xlsx

### Sheet: Lookup intervals
Table S10. Gene-specific copy-number lookup intervals
Known-copy control set: 408 samples, 16 gene categories. Ratios and interval limits retain source precision; displayed values are rounded. Endpoint rules and beyond-range handling are not specified by this workbook.
Gene category	Copy number	Ratio lower	Ratio upper	Raw control N	After CN0 filter N	Retained control N	Median ratio	25th percentile	75th percentile
2DL1	0	0	0.244532	16	16	16	0.00693026	0.0060333	0.00819254
2DL1	1	0.244532	0.836139	102	102	100	0.518577	0.480871	0.581476
2DL1	2	0.836139	1.64932	290	290	280	1.18717	1.0908	1.27345
2DL2	0	0	0.203409	223	216	211	0.00271315	0.00197951	0.00334861
2DL2	1	0.203409	0.622375	153	153	148	0.426117	0.40347	0.455662
2DL2	2	0.622375	1.08772	32	32	32	0.867707	0.789088	0.949415
2DL3	0	0	0.255004	32	6	6	0.00759628	0.00746938	0.009163
2DL3	1	0.255004	0.781792	158	158	150	0.522751	0.500846	0.539802
2DL3	2	0.781792	1.31203	218	218	202	1.05958	1.02378	1.09277
2DL4	0	0	0.156394	1	1	1	0.00615476	0.00615476	0.00615476
2DL4	1	0.156394	0.540959	20	20	20	0.332572	0.306633	0.345491
2DL4	2	0.540959	1.01164	370	370	365	0.77664	0.736428	0.816887
2DL4	3	1.01164	1.4664	17	17	15	1.25817	1.20639	1.27462
2DL5	0	0	0.206181	208	201	199	0.00282266	0.00221666	0.0035186
2DL5	1	0.206181	0.669219	152	152	141	0.423427	0.408844	0.438071
2DL5	2	0.669219	1.20858	47	47	43	0.925198	0.900366	0.964024
2DL5	3	1.20858	1.59845	1	1	1	1.45314	1.45314	1.45314
2DP1	0	0	0.212728	16	14	14	0.00662235	0.00604126	0.00826821
2DP1	1	0.212728	0.667612	99	99	87	0.43095	0.417187	0.441567
2DP1	2	0.667612	1.9	293	293	270	0.931601	0.893656	0.966947
2DS1	0	0	0.27073	256	250	232	0.00164272	0.00114252	0.00220265
2DS1	1	0.27073	0.892801	143	143	139	0.578947	0.539258	0.620636
2DS1	2	0.892801	1.5012	9	9	9	1.27552	1.16497	1.3312
2DS2	0	0	0.187962	223	217	210	0.00200196	0.00153688	0.00258049
2DS2	1	0.187962	0.560679	155	155	146	0.393194	0.373343	0.40758
2DS2	2	0.560679	1.03648	30	30	30	0.811894	0.713778	0.85245
2DS3	0	0	0.093948	302	302	285	0.000550964	0.00040783	0.000922135
2DS3	1	0.093948	0.29094	89	89	86	0.199137	0.186974	0.211109
2DS3	2	0.29094	0.495097	17	17	17	0.410016	0.370771	0.430876
2DS4	0	0	0.25408	9	3	3	0.00595515	0.00561878	0.00706128
2DS4	1	0.25408	0.984294	147	147	146	0.654094	0.501099	0.70143
2DS4	2	0.984294	2.05726	252	252	252	1.39704	1.26716	1.58146
2DS5	0	0	0.137394	290	289	277	0.000800974	0.000510465	0.0013613
2DS5	1	0.137394	0.41725	110	110	108	0.286309	0.273428	0.304192
2DS5	2	0.41725	0.734306	8	8	8	0.561032	0.530307	0.605132
3DL1	0	0	0.161731	9	9	9	0.0060246	0.00500094	0.00756811
3DL1	1	0.161731	0.502838	143	143	129	0.324216	0.315895	0.338619
3DL1	2	0.502838	0.855703	256	256	238	0.685675	0.667057	0.711351
3DL2	1	0	0.765086	4	4	4	0.589163	0.582219	0.596495
3DL2	2	0.765086	1.19837	404	404	373	0.964287	0.933677	0.996013
3DL3	2	0	1.1	408	408	408	1	1	1
3DP1	0	0	0.24156	1	1	1	0.00857598	0.00857598	0.00857598
3DP1	1	0.24156	0.817962	20	20	18	0.505821	0.474544	0.525328
3DP1	2	0.817962	1.46503	370	370	354	1.17487	1.1106	1.2367
3DP1	3	1.46503	2.50959	17	17	17	1.83412	1.69335	2.03047
3DS1	0	0	0.0622399	263	263	242	0	0	0
3DS1	1	0.0622399	0.193757	134	134	130	0.135772	0.12448	0.149624
3DS1	2	0.193757	0.360879	11	11	11	0.263383	0.237891	0.310548

### Sheet: Exon definitions
Informative exons and supported control copy states
2DL5 is the combined category in the source. 3DL3 is the normalization reference. A one-exon gene cannot supply an exon-to-exon concordance check.
Gene category	Informative exons	Exon count	Observed copy states	Controls N	Retained ratios N	Scope
2DL1	4	1	0,1,2	408	396	One informative exon; exon-to-exon agreement unavailable
2DL2	4, 5	2	0,1,2	408	391	Multiple informative exons
2DL3	4, 5, 9	3	0,1,2	408	358	Multiple informative exons
2DL4	3, 5, 9	3	0,1,2,3	408	401	Multiple informative exons
2DL5	3, 5, 9	3	0,1,2,3	408	384	Combined 2DL5 category; no A/B-specific thresholds
2DP1	3, 4, 5, 9	4	0,1,2	408	371	Multiple informative exons
2DS1	4	1	0,1,2	408	380	One informative exon; exon-to-exon agreement unavailable
2DS2	4, 5	2	0,1,2	408	386	Multiple informative exons
2DS3	4, 5	2	0,1,2	408	388	Multiple informative exons
2DS4	4, 5	2	0,1,2	408	401	Multiple informative exons
2DS5	4, 5	2	0,1,2	408	393	Multiple informative exons
3DL1	3, 4, 9	3	0,1,2	408	376	Multiple informative exons
3DL2	3, 5, 9	3	1,2	408	377	Multiple informative exons
3DL3	3, 4, 5, 9	4	2	408	408	Normalization reference; ratios fixed at 1
3DP1	3, 4, 5	3	0,1,2,3	408	390	Multiple informative exons
3DS1	4	1	0,1,2	408	383	One informative exon; exon-to-exon agreement unavailable

### Sheet: Source and interpretation
Source, threshold construction and manuscript scope
The ratio-filtering exclusions below describe control calibration. They do not provide the number of manually corrected copy-number calls.
Item	Description
Control source	408 samples with known copy number, as identified by the author; workbook supplies 16 gene categories and 6,528 sample/gene ratio observations.
Ratio averaging	Gene-level ratios are arithmetic means across the listed informative exon ratios; KIR3DL3 is the normalization reference with ratios fixed at 1.
Filtering	Within zero-copy controls, retain ratio <0.01. Then apply one-pass 1.5-IQR fences within each gene/copy class with at least four remaining observations. Retained classes provide the displayed quartiles.
Adjacent boundaries	Mean of the filtered lower-copy Q75 and the filtered next-copy Q25; all 32 recorded adjacent boundaries were independently reproduced.
Finite limits	Lower and upper bounds are transcribed from the source. Fifteen upper limits equal 1.1 times the retained class maximum; 2DP1 has a source-specific upper limit of 1.9. No general rule is asserted for that exception.
Supported states	Only copy states present in these controls are represented. 3DL2 has states 1 and 2; 3DL3 has state 2 only. Endpoint inclusivity and handling beyond the finite upper limits require the implemented calling specification.
Sparse classes	2DL4 zero copy, 3DP1 zero copy and 2DL5 three copies each have one control. Their intervals are supplied without claiming independent validation or well-estimated uncertainty.
Calibration exclusions	61 CN0 observations plus 284 IQR outliers =345 exclusions from threshold construction (5.285% of 6,528). These are not documented corrections to copy-number calls.
Unresolved manuscript fields	No fixed review margin, minimum KIR3DL3 raw-read count, before/after correction log, correction count, reviewer identity or blinding status is supplied.
Publication scope	Proposed Table S10 accompanies the existing Tables S1-S9. The current manuscripts and combined workbook are not overwritten while the author is editing yellow requests.
Source	1000G-reference-lookup-allele.xlsx; LookupIntervals_filtered and PerExon_Ratios. Source SHA256 8e920e4959cdcc8c31ab8180db9f35b958f277405d89268ed83b2ff1b68a5cee
